# Single-nucleus transcriptome analysis provides new insights into B chromosome elimination in sorghum

**DOI:** 10.1101/2025.10.07.680864

**Authors:** T Bojdová, P Abaffy, K Holušová, L Valihrach, M Karafiátová, J Bartoš

## Abstract

B chromosomes (Bs) are supernumerary entities found in many plant species, with some exhibiting tissue-specific elimination. In *Sorghum purpureosericeum*, extensive level of the B chromosome elimination occurs during embryogenesis. It progresses quickly and affects most of the embryonic organs, leaving the B chromosome maintained mainly in limited regions of meristems. Dynamic of the process and rarity of the transcripts associated with elimination make its capturing challenging. To address this, we performed single-nucleus RNA sequencing (snRNA-seq) on embryos actively undergoing B chromosome elimination. The snRNA-seq approach enabled the detection of a greater number of B-linked transcripts compared to previous method. Among all, we identified the nuclei with B-specific transcripts, which prevalently clustered together forming cluster 10 and contributing to cluster G2/M. The detailed analysis of cluster 10 revealed two distinct subpopulations of B-containing nuclei with divergent transcriptional profiles. The genes expressed in one subpopulation (sCL10-1) indicated that elimination of the B chromosome might be a factor for the split of the two subpopulations; namely that nuclei in sCL10-1 prepare for / undergo elimination, while the other subpopulation is expected to exhibit regular segregation of the B chromosome. Our analysis shows a direction so far missing in current studies and highlights a clear benefit of the single-cell approaches for studying specific behaviour of the B chromosomes.
