## Supplementary material for "Single-nucleus transcriptome analysis provides new insights into B chromosome elimination in sorghum": Source Data 2

### Sheet: List1
Source data 2: Cluster annotations with marker genes, protein identities, annotation source, and references.
cluster	identity	markers	gene	gene annotation	cluster annotation source	reference of cluster annotation
CL1 (emb1)	embryo – root/RAM	g28929	WOX11	WUSCHEL related homeobox 11	literature	10.1105/tpc.108.061655
		g31480	SGR2	shoot gravitropism 2	literature	10.1105/tpc.010215
CL3 (S)	S	g29138,g41908	H1.3	histone H1-3	scRNA-seq	10.1016/j.devcel.2021.02.021
		g16759,g23147	H2AC12	histone H2A 12	scRNA-seq	10.1016/j.devcel.2021.02.021
		g26213	SMC	Structural maintenance of chromosomes (SMC) family protein	scRNA-seq	10.1016/j.devcel.2021.02.021
CL4 (emb2)	embryo – vascular	g23258	HAD	Haloacid dehalogenase-like hydrolase (HAD) superfamily protein	scRNA-seq, scRNA-seq, scRNA-seq	10.1105/tpc.18.00785, 10.1126/science.aay4970, 10.1016/j.molp.2021.07.021
		g4041	DIL9-3	Drought-responsive family protein	scRNA-seq, scRNA-seq	10.1093/plcell/koaa060, 10.1016/j.xplc.2022.100306
CL5 (emb3)	embryo – epidermis	g9467	KCS20	3-ketoacyl-CoA synthase 20	literature	10.1104/pp.105.070805
		g27595	ABCG	white-brown complex-like protein	literature	10.1093/mp/ssp103
CL6 (emb4)	embryo – leaf	g11490	YABBY	YABBY family transcription factor	scRNA-seq	10.1038/s41467-024-55803-9
CL7 (end-1)	endosperm	g33057	Alpha-zein 14	22 kDa alpha-zein 14	scRNA-seq	10.1038/s41467-024-55803-9
		g41422	kafirin	kafirin PSKR2-like	literature	10.1002/fes3.506
CL8 (scu)	scutellum	g48761	LEA4-5	Late Embryosis Abundant 4-5	scRNA-seq	10.1093/nar/gkad521
		g28999	metallothionein	Plant EC metallothionein-like protein family 15	scRNA-seq	10.1093/nar/gkad521
		g41475,g50494	GLO1	Lactoylglutathione lyase / glyoxalase I family protein	scRNA-seq	10.1093/nar/gkad521
CL9 (emb5)	embryo – root	g3566	LRP	Lateral root primordium (LRP) protein-like protein	literature	10.1111/tpj.14520
		g3922	ALF4	aberrant root formation protein	literature	10.1046/j.1365-313X.2003.01964
		g30252	SIP2	seed imbibition 2	scRNA-seq	10.1105/tpc.18.00785
CL10 (B)	B chromosome	g10747	ESD4	Dicer-like protein 4	literature	Bojdová et al. (2025)
		g47463	ccs2	Condensin complex subunit 2
		g36126	SMC3	Structural maintenance of chromosomes protein
CL11 (end-2)	endosperm	G33057	Alpha-zein 14	22 kDa alpha-zein 14	scRNA-seq	10.1038/s41467-024-55803-9
		g41422	kafirin	kafirin PSKR2-like	literature	10.1002/fes3.506
CL12 (G2/M)	G2/M	g7129,g35515	CCNB2	cyclin B2	scRNA-seq	10.1016/j.devcel.2021.02.021
		g41968	AURORA 1	aurora1	scRNA-seq	10.1016/j.devcel.2021.02.021
		g38593	kinesin	Kinesin motor family protein	scRNA-seq	10.1016/j.devcel.2021.02.021
